# A barley MLA receptor is targeted by a non-ribosomal peptide effector of the necrotrophic spot blotch fungus for disease susceptibility

**DOI:** 10.1101/2023.12.13.571418

**Authors:** Yueqiang Leng, Florian Kümmel, Mingxia Zhao, István Molnár, Jaroslav Doležel, Elke Logemann, Petra Köchner, Pinggen Xi, Shengming Yang, Matthew J. Moscou, Jason D. Fiedler, Yang Du, Burkhard Steuernagel, Steven Meinhardt, Brian J. Steffenson, Paul Schulze-Lefert, Shaobin Zhong

**Affiliations:** Department of Plant Pathology, North Dakota State University, Fargo, ND 58108 USA; Department of Plant-Microbe Interactions, Max Planck Institute for Plant Breeding Research, Cologne 50829, Germany; Institute of Experimental Botany of the Czech Academy of Sciences, Centre of Plant Structural and Functional Genomics, Olomouc CZ-77900, Czech Republic; Cereal Crops Research Unit, Edward T. Schafer Agricultural Research Center, USDA-ARS, Fargo, ND 58102, USA; Department of Plant Pathology, University of Minnesota, St. Paul, MN 55108, USA; USDA-ARS Cereal Disease Laboratory, St. Paul, MN 55108, USA; Department of Computer Systems and Software Engineering, Valley City State University, Valley City, ND 58072, USA; John Innes Centre, Crop Genetics, Norwich Research Park, Norwich NR4 7UH UK; Cluster of Excellence on Plant Sciences, Max Planck Institute for Plant Breeding Research, Cologne 50829, Germany

## Abstract

The evolutionary history of plant interactions with necrotrophic pathogens that feed on dying host cells and their virulence mechanisms remains fragmentary. We have isolated the barley gene *Scs6*, which is required for the necrotrophic fungus *Bipolaris sorokiniana* isolate ND90Pr to cause spot blotch disease. *Scs6* is located at the disease resistance gene locus *Mildew locus a* (*Mla*) and encodes an intracellular nucleotide-binding leucine-rich repeat receptor (NLR). In transgenic barley, *Scs6* is sufficient to confer susceptibility to ND90Pr in accessions naturally lacking the receptor, resulting in infection-associated host cell death. Expression of *Scs6* in evolutionarily distant *Nicotiana benthamiana* reconstitutes a cell death response to an uncharacterized non-ribosomal peptide effector produced by ND90Pr-specific non-ribosomal peptide synthetases (NRPSs) encoded at the *VHv1* virulence locus. Our data suggest that the heat-resistant effector directly activates the SCS6 receptor. *Scs6* is an allelic variant of functionally diversified *Mla* resistance genes each conferring strain-specific immunity to barley powdery mildew isolates with a matching proteinaceous pathogen effector. Domain swaps between MLA and SCS6 NLRs and expression of the resulting hybrid proteins in *N. benthamiana* reveal that the SCS6 leucine-rich repeat domain is a specificity determinant for the NRPS-derived effector to activate the receptor. *Scs6* evolved after the divergence of barley from wheat and is maintained in several wild barley populations with an incidence of 8%, suggesting a beneficial function for the host. Evolution of the *bona fide* immune receptor SCS6 targeted by the NRPS-derived effector was key for the emergence of strain-specific spot blotch disease in domesticated barley.
