## Supplementary Data S1 for "A barley MLA receptor is targeted by a non-ribosomal peptide effector of the necrotrophic spot blotch fungus for disease susceptibility"

### Sheet: Sheet1
Identifier	Species	Length	Reference
Sr33	Aegilops tauschii	961 aa	Periyannan et al. Science 2013
BCN29 CIho4046	Hordeum vulgare	959 aa	This study
BCN78 CIho7497	Hordeum vulgare	959 aa	This study
BCN82 CIho7790	Hordeum vulgare	959 aa	This study
BCN134 CIho14286	Hordeum vulgare	959 aa	This study
BCN247 PI182681	Hordeum vulgare	959 aa	This study
FT012	Hordeum spontaneum	957 aa	Maekawa el al. MPMI 2019
FT013-1	Hordeum spontaneum	951 aa	Maekawa el al. MPMI 2019
FT013-2	Hordeum spontaneum	951 aa	Maekawa el al. MPMI 2019
FT017-1	Hordeum spontaneum	963 aa	Maekawa el al. MPMI 2019
FT017-2	Hordeum spontaneum	957 aa	Maekawa el al. MPMI 2019
FT041	Hordeum spontaneum	967 aa	Maekawa el al. MPMI 2019
FT045	Hordeum spontaneum	937 aa	Maekawa el al. MPMI 2019
FT057-1	Hordeum spontaneum	930 aa	Maekawa el al. MPMI 2019
FT057-2	Hordeum spontaneum	967 aa	Maekawa el al. MPMI 2019
FT086-1	Hordeum spontaneum	959 aa	Maekawa el al. MPMI 2019
FT086-2	Hordeum spontaneum	958 aa	Maekawa el al. MPMI 2019
FT087-1	Hordeum spontaneum	959 aa	Maekawa el al. MPMI 2019
FT087-2	Hordeum spontaneum	958 aa	Maekawa el al. MPMI 2019
FT087-3	Hordeum spontaneum	896 aa	Maekawa el al. MPMI 2019
FT088-1	Hordeum spontaneum	958 aa	Maekawa el al. MPMI 2019
FT088-2	Hordeum spontaneum	959 aa	Maekawa el al. MPMI 2019
FT113-1	Hordeum spontaneum	963 aa	Maekawa el al. MPMI 2019
FT115	Hordeum spontaneum	959 aa	Maekawa el al. MPMI 2019
FT120	Hordeum spontaneum	954 aa	Maekawa el al. MPMI 2019
FT125	Hordeum spontaneum	942 aa	Maekawa el al. MPMI 2019
FT132-1	Hordeum spontaneum	958 aa	Maekawa el al. MPMI 2019
FT132-2	Hordeum spontaneum	958 aa	Maekawa el al. MPMI 2019
FT138-1	Hordeum spontaneum	959 aa	Maekawa el al. MPMI 2019
FT138-2	Hordeum spontaneum	958 aa	Maekawa el al. MPMI 2019
FT146-1	Hordeum spontaneum	958 aa	Maekawa el al. MPMI 2019
FT152	Hordeum spontaneum	958 aa	Maekawa el al. MPMI 2019
FT153	Hordeum spontaneum	958 aa	Maekawa el al. MPMI 2019
FT153-2	Hordeum spontaneum	959 aa	This study
FT169	Hordeum spontaneum	958 aa	Maekawa el al. MPMI 2019
FT170-1	Hordeum spontaneum	959 aa	Maekawa el al. MPMI 2019
FT170-2	Hordeum spontaneum	958 aa	Maekawa el al. MPMI 2019
FT174-1	Hordeum spontaneum	967 aa	Maekawa el al. MPMI 2019
FT174-2	Hordeum spontaneum	930 aa	Maekawa el al. MPMI 2019
FT218	Hordeum spontaneum	953 aa	Maekawa el al. MPMI 2019
FT248	Hordeum spontaneum	953 aa	Maekawa el al. MPMI 2019
FT281-1	Hordeum spontaneum	959 aa	Maekawa el al. MPMI 2019
FT281-2	Hordeum spontaneum	912 aa	Maekawa el al. MPMI 2019
FT283-1	Hordeum spontaneum	959 aa	Maekawa el al. MPMI 2019
FT283-2	Hordeum spontaneum	912 aa	Maekawa el al. MPMI 2019
FT287-1	Hordeum spontaneum	958 aa	Maekawa el al. MPMI 2019
FT287-2	Hordeum spontaneum	959 aa	Maekawa el al. MPMI 2019
FT289	Hordeum spontaneum	968 aa	Maekawa el al. MPMI 2019
FT293-1	Hordeum spontaneum	930 aa	Maekawa el al. MPMI 2019
FT293-2	Hordeum spontaneum	967 aa	Maekawa el al. MPMI 2019
FT313-1	Hordeum spontaneum	975 aa	Maekawa el al. MPMI 2019
FT320-1	Hordeum spontaneum	958 aa	Maekawa el al. MPMI 2019
FT320-2	Hordeum spontaneum	959 aa	Maekawa el al. MPMI 2019
FT349-1	Hordeum spontaneum	959 aa	Maekawa el al. MPMI 2019
FT349-2	Hordeum spontaneum	958 aa	Maekawa el al. MPMI 2019
FT349-3	Hordeum spontaneum	958 aa	Maekawa el al. MPMI 2019
FT352-1	Hordeum spontaneum	959 aa	Maekawa el al. MPMI 2019
FT352-2	Hordeum spontaneum	958 aa	Maekawa el al. MPMI 2019
FT353	Hordeum spontaneum	958 aa	Maekawa el al. MPMI 2019
FT355-1	Hordeum spontaneum	963 aa	Maekawa el al. MPMI 2019
FT393	Hordeum spontaneum	950 aa	Maekawa el al. MPMI 2019
FT394	Hordeum spontaneum	963 aa	Maekawa el al. MPMI 2019
FT454	Hordeum spontaneum	957 aa	Maekawa el al. MPMI 2019
FT458	Hordeum spontaneum	958 aa	Maekawa el al. MPMI 2019
FT462-2	Hordeum spontaneum	959 aa	Maekawa el al. MPMI 2019
FT471	Hordeum spontaneum	955 aa	Maekawa el al. MPMI 2019
HcMLA1	Hordeum chilensis	946 aa	Seeholzer et al. MPMI 2010
MLA1	Hordeum vulgare	958 aa	Seeholzer et al. MPMI 2010
MLA2	Hordeum vulgare	951 aa	Seeholzer et al. MPMI 2010
MLA3	Hordeum vulgare	958 aa	Seeholzer et al. MPMI 2010
MLA6	Hordeum vulgare	956 aa	Seeholzer et al. MPMI 2010
MLA7	Hordeum vulgare	961 aa	Seeholzer et al. MPMI 2010
MLA8	Hordeum vulgare	967 aa	Seeholzer et al. MPMI 2010
MLA9	Hordeum vulgare	951 aa	Seeholzer et al. MPMI 2010
MLA10	Hordeum vulgare	951 aa	Seeholzer et al. MPMI 2010
MLA12	Hordeum vulgare	961 aa	Seeholzer et al. MPMI 2010
MLA13	Hordeum vulgare	959 aa	Seeholzer et al. MPMI 2010
MLA16-1	Hordeum vulgare	959 aa	Seeholzer et al. MPMI 2010
MLA18-1	Hordeum vulgare	959 aa	Seeholzer et al. MPMI 2010
MLA18-2	Hordeum vulgare	958 aa	Seeholzer et al. MPMI 2010
MLA19-1	Hordeum vulgare	961 aa	Seeholzer et al. MPMI 2010
MLA22	Hordeum vulgare	959 aa	Seeholzer et al. MPMI 2010
MLA23	Hordeum vulgare	952 aa	Seeholzer et al. MPMI 2010
MLA25-1	Hordeum vulgare	963 aa	Seeholzer et al. MPMI 2010
MLA27-1	Hordeum vulgare	957 aa	Seeholzer et al. MPMI 2010
MLA27-2	Hordeum vulgare	963 aa	Seeholzer et al. MPMI 2010
MLA28	Hordeum vulgare	967 aa	Seeholzer et al. MPMI 2010
MLA30-1	Hordeum vulgare	959 aa	Seeholzer et al. MPMI 2010
MLA31-1	Hordeum vulgare	954 aa	Seeholzer et al. MPMI 2010
MLA32	Hordeum vulgare	957 aa	Seeholzer et al. MPMI 2010
MLA34	Hordeum vulgare	952 aa	Seeholzer et al. MPMI 2010
MLA35-1	Hordeum vulgare	952 aa	Seeholzer et al. MPMI 2010
MLA36-1	Hordeum vulgare	959 aa	Seeholzer et al. MPMI 2010
MLA37-1	Hordeum vulgare	950 aa	Seeholzer et al. MPMI 2010
MLA39-1	Hordeum vulgare	958 aa	Seeholzer et al. MPMI 2010
SCS6	Hordeum vulgare	959 aa	This study
NDBC99 CIho11829	Hordeum vulgare	959 aa	This study
NDBC108 CIho13653	Hordeum vulgare	844 aa	This study
NDBC294 PI138710	Hordeum vulgare	959 aa	This study
Sr50	Secale cereale	956 aa	Mago et al. Nat Plants 2015
TmMLA1	Triticum monococcum	962 aa	Jordan et al. The Plant Journal 2011
WBDC029	Hordeum spontaneum	959 aa	This study
WBDC042	Hordeum spontaneum	946 aa	This study
WBDC081	Hordeum spontaneum	959 aa	This study
WBDC093	Hordeum spontaneum	548 aa	This study
WBDC100	Hordeum spontaneum	961 aa	This study
WBDC131	Hordeum spontaneum	548 aa	This study
WBDC133	Hordeum spontaneum	959 aa	This study
WBDC183	Hordeum spontaneum	959 aa	This study
WBDC212	Hordeum spontaneum	950 aa	This study
WBDC233	Hordeum spontaneum	815 aa	This study
WBDC247	Hordeum spontaneum	950 aa	This study
WBDC254	Hordeum spontaneum	959 aa	This study
WBDC257	Hordeum spontaneum	959 aa	This study
WBDC265	Hordeum spontaneum	956 aa	This study
WBDC276	Hordeum spontaneum	548 aa	This study
WBDC284	Hordeum spontaneum	945 aa	This study
WBDC340	Hordeum spontaneum	959 aa	This study
VAH00656	Triticum turgidum subsp . durum	957 aa	Maccaferri et al. Nat Genetics 2019
VAH00655	Triticum turgidum subsp . durum	957 aa	Maccaferri et al. Nat Genetics 2019
VAH00628	Triticum turgidum subsp . durum	949 aa	Maccaferri et al. Nat Genetics 2019
XP.044447765	Triticum aestivum	953 aa	IWGSC RefSeq v2.1; Zhu and Wang et al. The Plant Journal 2021
VAH00649	Triticum turgidum subsp . durum	961 aa	Maccaferri et al. Nat Genetics 2019
VAH00715	Triticum turgidum subsp . durum	949 aa	Maccaferri et al. Nat Genetics 2019
VAH00638	Triticum turgidum subsp . durum	963 aa	Maccaferri et al. Nat Genetics 2019
VAH00630	Triticum turgidum subsp . durum	959 aa	Maccaferri et al. Nat Genetics 2019
XP.044447760	Triticum aestivum	958 aa	IWGSC RefSeq v2.1; Zhu and Wang et al. The Plant Journal 2021
VAH00647	Triticum turgidum subsp . durum	947 aa	Maccaferri et al. Nat Genetics 2019
XP.044454248	Triticum aestivum	959 aa	IWGSC RefSeq v2.1; Zhu and Wang et al. The Plant Journal 2021
VAH00648	Triticum turgidum subsp . durum	991 aa	Maccaferri et al. Nat Genetics 2019
VAH00651	Triticum turgidum subsp . durum	958 aa	Maccaferri et al. Nat Genetics 2019
EMS45849	Triticum urartu	1004 aa	Ling et al. Nature 2013
VAH00635	Triticum turgidum subsp . durum	955 aa	Maccaferri et al. Nat Genetics 2019
XP.048562317	Triticum urartu	1004 aa	Ling et al. Nature 2018
XP.048562330	Triticum urartu	969 aa	Ling et al. Nature 2018
XP.044454049	Triticum aestivum	958 aa	IWGSC RefSeq v2.1; Zhu and Wang et al. The Plant Journal 2021
XP.044454195	Triticum aestivum	956 aa	IWGSC RefSeq v2.1; Zhu and Wang et al. The Plant Journal 2021
XP.044454157	Triticum aestivum	957 aa	IWGSC RefSeq v2.1; Zhu and Wang et al. The Plant Journal 2021
EMS50303	Triticum urartu	1198 aa	Ling et al. Nature 2013
VAH00719	Triticum turgidum subsp . durum	948 aa	Maccaferri et al. Nat Genetics 2019
VAH00634	Triticum turgidum subsp . durum	916 aa	Maccaferri et al. Nat Genetics 2019
XP.037481437	Triticum dicoccoides	960 aa	WEW_v2.0; Zhu and Wang et al. G3 (Bethesda) 2019
VAH00704	Triticum turgidum subsp . durum	931 aa	Maccaferri et al. Nat Genetics 2019
VAH12495	Triticum turgidum subsp . durum	953 aa	Maccaferri et al. Nat Genetics 2019
XP.044381679	Triticum aestivum	953 aa	IWGSC RefSeq v2.1; Zhu and Wang et al. The Plant Journal 2021
XP.037446853	Triticum dicoccoides	953 aa	WEW_v2.0; Zhu and Wang et al. G3 (Bethesda) 2019
XP.048560521	Triticum urartu	960 aa	Ling et al. Nature 2018
XP.048562411	Triticum urartu	941 aa	Ling et al. Nature 2018
XP.048562634	Triticum urartu	960 aa	Ling et al. Nature 2018
XP.037446801	Triticum dicoccoides	954 aa	WEW_v2.0; Zhu and Wang et al. G3 (Bethesda) 2019
XP.048562670	Triticum urartu	963 aa	Ling et al. Nature 2018
VAH00670	Triticum turgidum subsp . durum	957 aa	Maccaferri et al. Nat Genetics 2019
XP.044381802	Triticum aestivum	957 aa	IWGSC RefSeq v2.1; Zhu and Wang et al. The Plant Journal 2021
XP.044381729	Triticum aestivum	974 aa	IWGSC RefSeq v2.1; Zhu and Wang et al. The Plant Journal 2021
VAH12508	Triticum turgidum subsp . durum	906 aa	Maccaferri et al. Nat Genetics 2019
XP.044431110	Triticum aestivum	943 aa	IWGSC RefSeq v2.1; Zhu and Wang et al. The Plant Journal 2021
KAF6992969	Triticum aestivum	961 aa	IWGSC RefSeq v2.1; Zhu and Wang et al. The Plant Journal 2021
VAH00717	Triticum turgidum subsp . durum	923 aa	Maccaferri et al. Nat Genetics 2019
XP.044381740	Triticum aestivum	950 aa	IWGSC RefSeq v2.1; Zhu and Wang et al. The Plant Journal 2021
VAH12496	Triticum turgidum subsp . durum	974 aa	Maccaferri et al. Nat Genetics 2019
ADX06722	Triticum monococcum	962 aa	Jordan et al. The Plant Journal 2011
VAH00718	Triticum turgidum subsp . durum	948 aa	Maccaferri et al. Nat Genetics 2019
XP.044454269	Triticum turgidum subsp . durum	952 aa	Maccaferri et al. Nat Genetics 2019
VAH00639	Triticum turgidum subsp . durum	945 aa	Maccaferri et al. Nat Genetics 2019
AGQ17388	Triticum aestivum	961 aa	Periyannan et al. Science 2013
AGQ17389	Triticum aestivum	961 aa	Periyannan et al. Science 2013
AGQ17387	Triticum aestivum	961 aa	Periyannan et al. Science 2013
AGQ17390	Triticum aestivum	961 aa	Periyannan et al. Science 2013
VAH00629	Triticum turgidum subsp . durum	948 aa	Maccaferri et al. Nat Genetics 2019
XP.044454063	Triticum aestivum	911 aa	IWGSC RefSeq v2.1; Zhu and Wang et al. The Plant Journal 2021
VAH00627	Triticum turgidum subsp . durum	975 aa	Maccaferri et al. Nat Genetics 2019
XP.037446918	Triticum dicoccoides	955 aa	WEW_v2.0; Zhu and Wang et al. G3 (Bethesda) 2019
VAH12512	Triticum turgidum subsp . durum	955 aa	Maccaferri et al. Nat Genetics 2019
EMS59335	Triticum urartu	1158 aa	Ling et al. Nature 2013
XP.044447761	Triticum aestivum	955 aa	IWGSC RefSeq v2.1; Zhu and Wang et al. The Plant Journal 2021
XP.037446872	Triticum dicoccoides	942 aa	WEW_v2.0; Zhu and Wang et al. G3 (Bethesda) 2019
XP.044454219	Triticum aestivum	950 aa	IWGSC RefSeq v2.1; Zhu and Wang et al. The Plant Journal 2021
AAO65985	Triticum aestivum	875 aa	Cao S., Wang P., Zhang X. unpublished, 2003
VAH12511	Triticum turgidum subsp . durum	925 aa	Maccaferri et al. Nat Genetics 2019
VAH12509	Triticum turgidum subsp . durum	905 aa	Maccaferri et al. Nat Genetics 2019
XP.037446826	Triticum dicoccoides	886 aa	WEW_v2.0; Zhu and Wang et al. G3 (Bethesda) 2019
XP.037446933	Triticum dicoccoides	968 aa	WEW_v2.0; Zhu and Wang et al. G3 (Bethesda) 2019
XP.037446993	Triticum dicoccoides	954 aa	WEW_v2.0; Zhu and Wang et al. G3 (Bethesda) 2019
VAH12558	Triticum turgidum subsp . durum	947 aa	Maccaferri et al. Nat Genetics 2019
XP.044398581	Triticum aestivum	966 aa	IWGSC RefSeq v2.1; Zhu and Wang et al. The Plant Journal 2021
ALO61077	Secale cereale	958 aa	Mago et al. Nat Plants 2015
ALO61080	Secale cereale	944 aa	Mago et al. Nat Plants 2015
ALO61076	Secale cereale	945 aa	Mago et al. Nat Plants 2015
ALO61075	Secale cereale	941 aa	Mago et al. Nat Plants 2015
ALO61078	Secale cereale	942 aa	Mago et al. Nat Plants 2015
ALO61079	Secale cereale	967 aa	Mago et al. Nat Plants 2015
ALO61074	Secale cereale	956 aa	Mago et al. Nat Plants 2015
UBY07224	Dasypyrum villosum	886 aa	Huang et al. 2022, BMC Genomics
UBY06892	Dasypyrum villosum	968 aa	Huang et al. 2022, BMC Genomics
UBY06991	Dasypyrum villosum	951 aa	Huang et al. 2022, BMC Genomics
UBY06928	Dasypyrum villosum	941 aa	Huang et al. 2022, BMC Genomics
UBY07244	Dasypyrum villosum	882 aa	Huang et al. 2022, BMC Genomics
UBY07453	Dasypyrum villosum	967 aa	Huang et al. 2022, BMC Genomics
UBY07488	Dasypyrum villosum	938 aa	Huang et al. 2022, BMC Genomics
UBY07574	Dasypyrum villosum	955 aa	Huang et al. 2022, BMC Genomics
UBY07074	Dasypyrum villosum	960 aa	Huang et al. 2022, BMC Genomics
UBY06969	Dasypyrum villosum	967 aa	Huang et al. 2022, BMC Genomics
UBY07499	Dasypyrum villosum	880 aa	Huang et al. 2022, BMC Genomics
UBY06968	Dasypyrum villosum	967 aa	Huang et al. 2022, BMC Genomics
UBY07264	Dasypyrum villosum	967 aa	Huang et al. 2022, BMC Genomics
UBY07046	Dasypyrum villosum	955 aa	Huang et al. 2022, BMC Genomics
UBY07123	Dasypyrum villosum	943 aa	Huang et al. 2022, BMC Genomics
UBY07472	Dasypyrum villosum	937 aa	Huang et al. 2022, BMC Genomics
UBY07487	Dasypyrum villosum	949 aa	Huang et al. 2022, BMC Genomics
UBY07321	Dasypyrum villosum	859 aa	Huang et al. 2022, BMC Genomics
UBY07398	Dasypyrum villosum	948 aa	Huang et al. 2022, BMC Genomics
UBY07063	Dasypyrum villosum	970 aa	Huang et al. 2022, BMC Genomics
UBY07112	Dasypyrum villosum	959 aa	Huang et al. 2022, BMC Genomics
UBY07500	Dasypyrum villosum	895 aa	Huang et al. 2022, BMC Genomics
UBY06976	Dasypyrum villosum	913 aa	Huang et al. 2022, BMC Genomics
UBY06893	Dasypyrum villosum	934 aa	Huang et al. 2022, BMC Genomics
UBY07131	Dasypyrum villosum	966 aa	Huang et al. 2022, BMC Genomics
UBY07038	Dasypyrum villosum	944 aa	Huang et al. 2022, BMC Genomics
UBY06930	Dasypyrum villosum	947 aa	Huang et al. 2022, BMC Genomics
UBY07298	Dasypyrum villosum	921 aa	Huang et al. 2022, BMC Genomics
UBY07386	Dasypyrum villosum	947 aa	Huang et al. 2022, BMC Genomics
UBY07242	Dasypyrum villosum	883 aa	Huang et al. 2022, BMC Genomics
UBY07530	Dasypyrum villosum	932 aa	Huang et al. 2022, BMC Genomics
UBY07356	Dasypyrum villosum	973 aa	Huang et al. 2022, BMC Genomics
UBY07006	Dasypyrum villosum	964 aa	Huang et al. 2022, BMC Genomics
UBY07560	Dasypyrum villosum	901 aa	Huang et al. 2022, BMC Genomics
UBY07571	Dasypyrum villosum	954 aa	Huang et al. 2022, BMC Genomics
UBY07166	Dasypyrum villosum	893 aa	Huang et al. 2022, BMC Genomics
UBY07255	Dasypyrum villosum	909 aa	Huang et al. 2022, BMC Genomics
UBY07348	Dasypyrum villosum	882 aa	Huang et al. 2022, BMC Genomics
